# ENOD93 interacts with cytochrome c oxidase altering respiratory ATP production and root growth in plants

**DOI:** 10.1101/2023.04.15.535782

**Authors:** Chun Pong Lee, Xuyen H. Le, Ryan M.R. Gawryluk, José A. Casaretto, Steven J. Rothstein, A. Harvey Millar

## Abstract

The early nodulin 93 (ENOD93) gene family in plants can regulate biological nitrogen fixation in legumes and nitrogen use efficiency in cereals but its molecular function is unknown. We show profile hidden Markov models define ENOD93 as a distant homolog of the N-terminal domain of RESPIRATORY SUPERCOMPLEX FACTOR 2 (RCF2). RCF2 is reported to regulate cytochrome oxidase (CIV) influencing the generation of a mitochondria proton motive force in yeast. Knockout of *enod93* in Arabidopsis leads to a short root phenotype. ENOD93 is associated with a protein complex the size of CIV in isolated mitochondria but neither CIV abundance nor its activity in ruptured organelles changed in *enod93*. However, a progressive loss of ADP-dependent respiration rate was observed in *enod93* mitochondria which could be fully recovered in complemented lines. Mitochondrial membrane potential was higher in *enod93* but ATP synthesis and ADP depletion rates progressively decreased. Respiration rate of whole *enod93* seedlings was elevated and root ADP content was nearly double that in WT without a change in ATP content. These altered energetic states correlated with elevated respiratory substrate levels in roots of *enod93* compared to WT and complemented lines. Overexpression of ENOD93 lowered ATP content in roots and increased the abundance of a range of amino acids in both roots and leaves. We propose that two previously unconnected gene families in plants, ENOD93 and HYPOXIA INDUCED GENE DOMAIN, are the functional equivalent of yeast RCF2 but have remained undiscovered in many eukaryotic lineages because they are encoded in two separate genes.

**Highlight significance:** We identify the enigmatic early nodulin ENOD93 gene family as the plant homolog of the N-terminal regulatory domain of the yeast RESPIRATORY SUPERCOMPLEX 2 (RCF2) of the mitochondrial oxidative phosphorylation system and provide biochemical and physiological evidence of its role in plant ATP production, broadly explaining the role of ENOD93 in plants.
