## Supplementary material for "ENOD93 interacts with cytochrome c oxidase altering respiratory ATP production and root growth in plants": Table S4

### Sheet: Sheet1
Supplementary Table S4. MRM parameters for detecting nucleotides
Compound	Precursor ion	Product ion	RT	Collision energy
13C5-15N5-AMP	363	146	7.4	16
13C5-15N5-AMP	363	101.9	7.4	32
ADP	428	348	7.55	16
ADP	428	136	7.55	24
ATP	507.9	410	7.7	16
ATP	507.9	348	7.7	16
ATP	507.9	136	7.7	36
