## Supplementary material for "ENOD93 interacts with cytochrome c oxidase altering respiratory ATP production and root growth in plants": Table S1

### Sheet: Supp Table 2
Supplementary Table S1. Identification of ENOD93 from 2D-BN/SDS-PAGE. Protein spots marked in Figure S4B were identified by LC-MS/MS. Identified proteins with at least 2 peptides and total ion score >50. The Mascot match score, number of peptides identified and the exponentially modified protein abundance index (emPAI) score is provided.
			Col-0 (Spot 1)			endo93 (Stop 2)			Comp 12-1 (Spot 3)
AGI accession	Description	MW	Match Score	#peptide	emPAI	Match Score	#peptide	emPAI	Match Score	#peptide	emPAI
AT5G43970.1	translocase of outer membrane 22-V	10372	1566	6	7.27	1766	8	10.68	1950	7	10.71
AT5G25940.1	early nodulin 93	12262	197	5	3.48	-	-	-	198	6	3.47
AT4G30010.1	ATP-dependent RNA helicase	10432	172	7	10.47	267	7	10.4	162	7	10.42
AT5G24165.1	hypothetical protein	7751	63	2	0.58	58	4	0.58	60	2	0.58
AT5G61220.1	LYR family of Fe/S cluster biogenesis protein;	10108	60	7	7.64	206	8	7.59	58	6	5.02
