## Supplementary material for "ENOD93 interacts with cytochrome c oxidase altering respiratory ATP production and root growth in plants": Table S2

### Sheet: Sheet2
Supplemental Table S2 Mitochondrial protein abundances determined by multiple reaction monitoring LC-MRM-MS from WT, enod93 and complemented line C12-1. All data is normalised to VDAC1 abundance. Peptides are organised by major function group or protein complex. Peptide sequence, uniqueness in the Arabidopsis genome, precursor and product ion monitored, row normalised abundance, average for n=3 b…
																average				stdev
Functional category	Protein Name	Peptide Modified Sequence	Peptide Note	Precursor Mz	Product Mz		WT_1	WT_2	WT_3	enod93_1	enod93_2	enod93_3	Comp12-1_1	Comp12-1_2	Comp12-1_3	WT	enod93	Comp		WT	enod93	Comp		P-value
Voltage dependent anion carrier	AT3G01280|VDAC1	FSITTFSPAGVAITSTGTK	unique	943.499	1102.61		1.09293	1.00841	0.898659	0.966607	0.980066	0.886629	0.736617	1.18653	1.17305	1	0.944434	1.03207		0.0562378	0.0291624	0.147776		0.429935
	AT3G01280|VDAC1	INAGLSFTK	unique	475.769	837.446		1	1	1	1	1	1	1	1	1	1	1	1		0	0	0
	AT3G01280|VDAC1	EDLIASLTVNDK	unique	659.348	847.452		0.920505	1.05742	1.02208	1.04415	0.732894	1.02832	1.00838	0.927665	0.380886	1	0.935123	0.77231		0.0410355	0.101218	0.197094		0.584472
	AT3G01280|VDAC1	SFFTISGEVDTK	unique	665.83	735.352		1.10211	1.02435	0.873542	0.77867	0.913795	0.895922	0.737066	1.16207	1.15537	1	0.862795	1.01817		0.0670961	0.0423779	0.140563		0.158883
PDH and TCA cycle	ACO_AT2G43100.1	FIEPGENR	unique	481.241	572.279		1.06025	1.69425	0.245496	1.13863	1.23786	0.96518	1.54681	2.726	2.18777	1	1.11389	2.15353		0.419304	0.0796811	0.340834		0.802786
	ACO_AT3G58990.1	AVVAESYAR	unique	483.256	696.331		1.23787	1.16401	0.598117	1.38135	1.26899	0.90088	1.54195	2.19615	2.65137	1	1.18374	2.12983		0.202069	0.145102	0.321974		0.501146
	2oxoglutarateDH_E1_AT5G65750.1	LDPLGLEK	unique	442.758	446.261		1.26938	0.854747	0.875869	0.946196	0.838877	1.26589	1.09635	1.04706	0.553945	1	1.01699	0.899118		0.13483	0.128249	0.173172		0.931655
	2oxoglutarateDH_E1_AT5G65750.1	FGLEGAESLIPGMK	unique	724.876	432.228		0.761315	1.33085	0.907839	1.24605	0.845021	1.05838	2.30209	4.46133	3.84599	1	1.04982	3.53647		0.170745	0.115848	0.642245		0.821085
	FUM_AT5G50950.1	LLHESLMLVTSLNPK	Also in AT2G47510.2, same function	847.979	1202.68		1.31585	1.10437	0.579784	0.73004	1.38859	1.21772	2.45394	4.73262	4.1754	1	1.11212	3.78732		0.218797	0.197305	0.685821		0.722882
	ICDH_AT1G54340.1	ATDLIVNEPGK	unique	578.814	301.187		1.07431	1.11279	0.812901	0.806284	0.112822	0.175836	0.571971	1.13083	0.95299	1	0.364981	0.885263		0.0942069	0.2214	0.164844		0.057628
	MDH2_AT3G15020.1	VVILGAAGGIGQPLSLLMK	unique	613.038	801.49		0.917519	1.2577	0.82478	0.578556	0.717434	0.837605	1.59655	3.96563	2.77148	1	0.711198	2.77789		0.131602	0.0748459	0.683901		0.129106
	MDH2_AT3G15020.1	SQVSGYMGDDDLGK	unique	736.322	1157.48		1.24398	1.07615	0.679869	1.61594	1.01897	0.749885	3.92985	8.85355	4.95261	1	1.12827	5.912		0.167237	0.255911	1.50012		0.696356
	MDH2_AT3G15020.1	NLSIAIAK	unique	415.261	402.271		1.24529	0.982533	0.772181	1.39165	1.42988	0.547068	0.677532	1.39481	1.34784	1	1.12287	1.14006		0.136852	0.288111	0.231662		0.71969
	AT2G47510|FUM1	SLQNFEIGGER	unique	625.312	921.442		0.942154	0.97311	1.08474	0.881933	0.962841	0.780468	0.737394	1.07981	1.19127	1	0.87508	1.00283		0.0433	0.0527579	0.136562		0.141182
	AT2G47510|FUM1	AIMQAAQEVAEGK	unique	673.343	902.458		0.845741	1.36939	0.784873	0.741737	0.935031	1.01108	2.08929	4.31765	3.40126	1	0.895948	3.2694		0.185527	0.0801694	0.646642		0.63381
	AT2G47510|FUM1	EAALNLGVLTAEEFDTLVVPEK	unique	786.753	373.208		1.12179	1.02468	0.853536	0.760312	0.735127	0.821609	0.734218	1.36178	1.08259	1	0.772349	1.05953		0.0784137	0.0256803	0.181529		0.0509011
	CS4_AT2G44350.1	SQLQELIPEQQDR	unique	792.405	772.358		1.08882	0.95507	0.956108	0.896053	0.970805	0.941737	0.919614	1.4685	1.28581	1	0.936198	1.22464		0.0444122	0.0217559	0.161375		0.266544
	CS4_AT2G44350.1	VPVVAAYVYR	unique	568.827	841.457		0.960256	1.08095	0.95879	0.883936	0.999363	0.850206	0.955656	1.44975	1.37462	1	0.911168	1.26001		0.0404794	0.0451594	0.153715		0.216847
	CS4_AT2G44350.1	LYEVVPPVLTELGK	unique	778.95	953.567		1.00534	1.04956	0.945101	0.89145	0.991174	0.866114	0.927889	1.51848	1.36625	1	0.916246	1.27087		0.0302736	0.0381712	0.177032		0.160714
	ICDH_AT3G09810.1	YPEIYYEK	unique	552.766	471.234		1.06847	0.981318	0.950208	1.03343	1.00403	0.846647	0.973669	1.61098	1.37423	1	0.961369	1.31963		0.0353948	0.0579858	0.185991		0.600004
	ICDH_AT3G09810.1	TADLGGSSTTTDFTK	unique	751.354	1101.51		1.16354	0.935294	0.901166	0.826751	1.15947	0.828179	1.26488	1.36905	1.1166	1	0.938132	1.25018		0.0823614	0.110668	0.0732472		0.677032
	PDH_E1_AT1G59900.1	SVESSSQELLDFFR	unique	548.602	697.367		1.02135	0.964808	1.01385	0.913699	0.73251	0.889129	0.660699	1.33929	1.36417	1	0.845113	1.12139		0.0177285	0.0567462	0.230456		0.0597148
	PDH_E1_AT1G59900.1	GGSLHEVFSELMGR	unique	506.917	476.265		1.14578	1.03952	0.814698	0.693452	0.91321	0.787479	2.65998	5.74807	4.50625	1	0.798047	4.30477		0.0975964	0.0636584	0.897126		0.158095
	PDH_E1_AT1G59900.1	VDGMDAFAVK	unique	526.758	953.44		0.913201	1.29783	0.78897	0.721981	1.2627	0.952084	2.33279	4.62573	3.13733	1	0.978921	3.36529		0.153172	0.156667	0.671655		0.927985
	PDH_E1_AT1G59900.1	GFGTESFGPDR	unique	585.265	678.321		0.779894	1.08293	1.13718	1.06549	0.908023	0.737257	0.911029	1.34467	1.11619	1	0.90359	1.12396		0.111161	0.0947784	0.125242		0.545335
	succinyl_CoA_synthetase_AT2G20420.1	AIQDVFPNESELVVK	unique	844.449	1014.55		1.02724	0.94263	1.03013	0.917451	1.07589	0.984798	0.887629	1.52354	1.50866	1	0.992714	1.30661		0.0286971	0.0459095	0.209534		0.899449
	succinyl_CoA_synthetase_AT2G20420.1	VPIDVFAGITDEDAAK	unique	554.286	749.331		1.33335	0.952539	0.714115	0.566408	0.771857	1.24173	0.991734	1.99054	2.06402	1	0.859997	1.6821		0.180325	0.199867	0.345834		0.63046
	succinyl_CoA_synthetase_AT2G20420.1	LITADDLDDAAEK	unique	695.341	1163.51		1.04657	1.01485	0.938574	0.895767	1.00884	0.979223	0.941885	1.73616	1.46086	1	0.961277	1.37963		0.0320489	0.0338525	0.232855		0.452862
non-phosphorylating bypasses	AT3G22370.1_AOX1a	LPADATLR	unique	428.748	646.352		0.770756	1.31082	0.918421	1.38337	1.47165	1.02238	0.537687	1.5331	1.2242	1	1.29247	1.09833		0.161152	0.137427	0.294162		0.239444
	AT3G54110.1_UCP	YSGALNAYSTIVR	unique	707.87	923.495		1.10309	0.982877	0.914036	0.911804	1.1219	1.08899	1.04806	1.79078	1.45467	1	1.0409	1.43117		0.0552422	0.0652429	0.214728		0.65733
	AT3G54110.1_UCP	ALWTGLGPNVAR	unique	627.851	884.495		1.08127	1.04371	0.875017	0.900495	1.05921	0.913737	1.0457	1.58608	1.42927	1	0.957815	1.35369		0.0634253	0.0508429	0.160507		0.631182
	AT3G54110.1_UCP	NAIINAAELASYDQVK	unique	860.449	1308.64		1.00977	1.13573	0.8545	0.95841	1.0786	0.955282	0.858488	1.42762	1.3554	1	0.997431	1.21384		0.0813318	0.0405957	0.178893		0.97881
	AT4G05020.2|NDB2	ASLPELSDEER	unique	623.302	487.725		1.05672	1.06631	0.876974	1.21038	1.79829	0.963582	0.623659	1.49041	1.25469	1	1.32408	1.12292		0.0615753	0.247575	0.258737		0.272832
	AT4G05020.2|NDB3	VMEDVSAIFSK	unique	613.31	995.504		2.08315	0.801576	0.115274	1.17545	1.30595	0.207751	2.91301	4.23089	4.9573	1	0.896382	4.03373		0.576675	0.34637	0.598312		0.885042
Complex I	AT1G04630|B16.6-1	YLEYEADVMK	also in AT2G33220.1	630.794	984.434		0.916823	1.20433	0.878842	1.01129	1.01257	0.995705	2.48641	3.17664	3.07397	1	1.00652	2.91234		0.102754	0.00542019	0.215018		0.952513
	AT1G04630|B16.6-1	VGENVYNSGR	also in AT2G33220.1	547.765	596.279		1.0534	1.06618	0.880416	0.893832	0.884653	0.80323	0.985514	1.75732	1.41458	1	0.860572	1.38581		0.0599057	0.0287929	0.223266		0.103918
	AT1G04630|B16.6-1	WMPPATGELRPDVW	also in AT2G33220.1	827.906	669.346		0.738628	1.52997	0.731399	0.0310276	0.890016	0.726805	4.37334	10.2144	7.49629	1	0.549283	7.36135		0.264994	0.263376	1.68752		0.294146
	AT4G02580.1|24kDa	VIEVAPIR	unique	448.782	684.404		1.07773	0.997254	0.925016	0.928899	0.885369	0.87866	0.920342	1.66061	1.27993	1	0.897643	1.28696		0.044106	0.0157477	0.213726		0.0941551
	AT4G02580.1|24kDa	DIESALLDHLGVK	unique	470.593	781.457		1.04344	1.06386	0.892692	0.712897	0.873828	0.715161	0.933272	1.492	1.32081	1	0.767296	1.24869		0.0539769	0.0532703	0.165272		0.0373479
	AT4G02580.1|24kDa	VVEIVEK	unique	408.247	375.224		1.01206	0.971166	1.01677	0.790425	1.05665	0.642202	0.838619	1.45482	1.1525	1	0.82976	1.14865		0.0144811	0.121247	0.177892		0.23572
	AT5G37510|75kDa	VHFSNPEDAIEVFVDGYAVK	unique	746.036	997.535		1.14095	1.06095	0.798095	0.706767	0.675755	0.883749	0.894586	1.61031	1.17956	1	0.755423	1.22815		0.103561	0.0647842	0.208035		0.115827
	AT5G37510|75kDa	FASEVAGVQDLGILGR	unique	816.441	1098.63		1.0709	1.06784	0.861258	0.84175	0.779886	0.735519	0.831054	1.2971	1.18152	1	0.785719	1.10323		0.0693765	0.0308047	0.140117		0.047687
	AT5G37510|75kDa	NPAIIVGAGLFNR	unique	671.386	946.547		1.12804	1.05401	0.817957	0.927332	0.913455	0.874826	0.863105	1.4725	1.30658	1	0.905204	1.21406		0.0934969	0.0157084	0.181899		0.373954
Complex II	AT5G66760|SDH1-1	AVIELENYGLPFSR	Also in AT2G18450.1, same function	804.425	506.272		1.05014	1.00895	0.940914	0.805765	0.955169	0.883178	0.779874	1.3567	1.28083	1	0.881371	1.13914		0.0318468	0.0431386	0.180962		0.091383
	AT5G66760|SDH1-1	SMTMEIR	Also in AT2G18450.1, same function	434.207	649.334		0.821375	1.46433	0.714291	0.685594	0.691529	0.871228	3.65401	10.0484	8.41344	1	0.74945	7.37194		0.234216	0.060913	1.91794		0.359012
	AT5G66760|SDH1-1	TIAWLDR	unique	437.743	660.346		1.01893	1.09046	0.89061	0.886314	1.01328	0.830458	0.974621	1.66579	1.47363	1	0.910018	1.37135		0.0584635	0.054091	0.205974		0.32174
	AT5G66760|SDH1-1	IMQNNAAVFR	unique	582.303	919.474		0.881715	1.20157	0.916711	1.01607	1.04228	0.980873	2.14247	4.69872	4.1414	1	1.01308	3.66086		0.101292	0.0177898	0.776054		0.904965
	AT1G08480|SDH6	LSFFENYTR	unique	588.788	829.384		1.06076	1.01103	0.928209	0.834495	1.09712	1.03424	0.865115	1.47794	1.43921	1	0.988618	1.26075		0.0386602	0.0791707	0.198135		0.903447
	AT1G08480|SDH6	LDTMAAQVK	unique	488.76	516.314		1.13355	1.1787	0.687746	0.849901	1.20486	0.995932	1.49735	3.20666	2.6537	1	1.0169	2.45257		0.15667	0.103001	0.503579		0.932529
	AT1G08480|SDH6	FMEWWER	unique	542.239	805.363		1.04347	1.27719	0.679345	0.886316	1.1838	0.860296	2.10407	5.24581	3.75196	1	0.976804	3.70061		0.173945	0.10377	0.907306		0.914342
	SDH2_AT3G27380.1	WNPDNPGKPELQNYQIDLK	unique	757.046	1360.71		0.741889	1.21575	1.04236	0.329223	0.75729	0.992933	1.22926	1.43122	1.29324	1	0.693148	1.31791		0.138422	0.194262	0.059592		0.267708
	SDH2_AT3G27380.1	NEMDPSLTFR	Also in AT5G40650.1, same function	605.282	720.404		0.959587	1.45978	0.580629	1.04548	0.998037	0.296055	1.83511	3.33217	4.62424	1	0.779857	3.26384		0.254593	0.242288	0.805878		0.565041
	SDH5_AT1G47420.1	AAEAVEEFGGILTSIK	unique	545.626	788.488		0.884229	1.0012	1.11457	1.07164	0.918055	0.702765	1.26859	1.90533	0.980517	1	0.897485	1.38481		0.0664971	0.106979	0.273222		0.461401
	SDH7_1_AT3G47833.1	ALLAEDASLR	unique	529.796	761.379		0.853791	1.07069	1.07552	1.10302	1.19037	0.990092	0.990601	1.32503	0.908903	1	1.09449	1.07484		0.0731178	0.0579719	0.127296		0.368489
Complex III	AtMg00220|cytochrome b	DVEGGWLLR	Also in AT2G07727, same function cytochrome b	522.777	830.452		1.08825	1.05432	0.857431	0.869776	1.01112	0.892816	1.02799	1.76193	1.46334	1	0.924571	1.41775		0.0719544	0.0437832	0.213091		0.421124
	AtMg00220|cytochrome b	IAFYPYFYVK	Also in AT2G07727, same function cytochrome b	655.845	816.429		1.14663	1.06691	0.786463	0.892536	0.982759	0.889979	0.741202	1.09685	0.971051	1	0.921758	0.936368		0.109221	0.0305094	0.104121		0.528167
	MPP	MVIAAAGAVK	unique	465.776	700.435		0.903112	1.21079	0.886094	0.925863	1.03209	0.860414	1.76232	2.82022	2.32149	1	0.939457	2.30135		0.105511	0.0500238	0.305553		0.631481
	MPP	DTGLFGVYAVAK	unique	620.832	854.477		1.02354	1.02032	0.956138	0.914359	0.97777	0.857007	0.861761	1.3658	1.13843	1	0.916379	1.122		0.0219509	0.0348759	0.145736		0.112315
	MPP	IPTAELFAR	unique	509.29	807.436		1.00838	1.0258	0.965813	0.953702	1.12583	0.927901	0.963289	2.20313	1.21555	1	1.00248	1.46066		0.0178179	0.0621244	0.378312		0.971257
	MPP	LQITTLPNGLK	unique	599.364	528.314		1.14035	0.60664	1.25301	1.19589	0.969434	1.06284	1.14602	2.14216	2.01763	1	1.07606	1.76861		0.199351	0.0657059	0.313359		0.735431
	MPP	EQMSYTIDALK	unique	649.818	910.488		0.825836	1.24258	0.931588	0.657748	1.00445	0.732952	2.14811	5.44338	4.51641	1	0.798385	4.03596		0.125071	0.105297	0.981123		0.285029
	MPP	SAVLMNLESR	unique	560.295	862.445		0.951575	1.19559	0.852836	0.811992	0.953624	0.8416	2.05776	4.41882	3.6374	1	0.869072	3.37133		0.101863	0.0431316	0.694441		0.302106
	MPP	EQMGYTIDALK	unique	634.813	660.393		1.46129	0.625451	0.913262	1.40349	1.10693	2.34524	4.45768	11.7177	11.2289	1	1.61855	9.13475		0.245152	0.373292	2.34279		0.238276
	MPP	NPAFLDWEVNEELR	unique	866.42	1189.55		0.875523	1.01285	1.11163	0.769848	0.974516	0.793801	1.26858	2.11941	1.89054	1	0.846055	1.75951		0.0684607	0.0646015	0.254203		0.17729
	MPP	SQYVGGDFR	unique	514.743	813.389		1.09636	0.979853	0.923786	0.816724	1.00326	0.999962	1.01229	1.39564	1.36909	1	0.939981	1.25901		0.0508266	0.0616357	0.123595		0.494267
	CYC1_At5g40810	FANGGAYPPDLSLVTK	unique	825.43	969.562		1.00616	1.33038	0.663453	0.836486	0.977262	1.11122	0.541744	0.888378	1.10194	1	0.974989	0.844021		0.192551	0.0793168	0.163228		0.910193
	CYC1_At5g40810	DVVSFLSWAAEPEMEER	unique	997.962	790.34		0.988117	1.32294	0.688944	0.584259	0.754276	0.898334	2.48461	5.53953	3.39294	1	0.745623	3.80569		0.183115	0.0907689	0.905706		0.281207
	CYC1_At3g27240	DLVGVAYTEEEAK	unique	712.351	940.426		0.954537	1.05473	0.990738	0.921793	0.985833	0.927683	1.10581	1.79892	1.20315	1	0.945103	1.36929		0.0292904	0.0204357	0.216642		0.199084
	CYC1_At3g27240	FANGGAYPPDLSLITK	unique	832.438	983.577		1.00807	1.18469	0.807244	0.818914	0.447463	0.643479	0.677302	0.911964	0.669353	1	0.636619	0.752873		0.109033	0.107284	0.0795786		0.0763539
	UCR1_At5g13430	LIVSMSASK	also in UCR1_At5g13440	468.265	709.355		1.0019	1.36714	0.630954	0.887772	1.05958	1.22524	3.17994	7.57652	3.45923	1	1.05753	4.73856		0.212521	0.0974242	1.42127		0.817735
	UCR1_At5g13430	GPAPYNLEVPTYSFLEENK	also in UCR1_At5g13440	1084.53	1227.59		1.01653	1.08656	0.896916	0.688364	0.714585	0.705363	0.680307	1.08809	0.789583	1	0.702771	0.852661		0.0553647	0.0076796	0.12187		0.00601505
	UCR1_At5g13440	LANSVDVGSLR	unique	565.812	646.352		0.87246	1.00752	1.12002	0.908958	1.20521	0.985443	0.86677	1.01866	1.05729	1	1.0332	0.980906		0.0715633	0.0887931	0.0581477		0.785402
	QCR7_At4g32470	YDDLYDQYYSMDIK	unique	916.39	1162.51		0.741829	1.54977	0.7084	0.659521	1.03916	1.16166	3.33031	6.21736	4.77108	1	0.953449	4.77292		0.275055	0.151159	0.83342		0.889267
	QCR7_At4g32470	DLQAVQTPFR	unique	587.814	818.452		0.975129	1.04602	0.978846	0.94233	0.939032	0.872959	0.903381	1.39022	1.2442	1	0.918107	1.17927		0.0230374	0.0225939	0.144241		0.0641221
	QCR7_At4g32470	GYLQDMLALVER	unique	704.369	946.503		1.11593	1.09519	0.78888	0.702528	0.87059	0.838168	1.18766	2.64661	2.07867	1	0.803762	1.97098		0.10573	0.051475	0.42459		0.170487
	QCR7_At5g25450	EALGALPLYQR	unique	615.846	676.378		0.981895	1.04819	0.969912	0.979338	0.995887	0.946581	0.846079	1.45955	1.22576	1	0.973935	1.17713		0.0243436	0.0144874	0.178756		0.40959
	QCR9_At3g52730	GAFEGFYK	unique	459.721	514.266		1.02323	1.05567	0.921099	0.948943	0.980299	0.906324	0.787701	1.51935	1.09789	1	0.945189	1.13498		0.0405467	0.0214373	0.212022		0.298073
	QCR9_At3g52730	RYEDISVLGQRPVEE	unique	597.307	814.405		0.930638	1.1492	0.920165	0.816835	0.937081	0.971007	0.8658	1.47165	1.61039	1	0.908308	1.31594		0.0746598	0.046773	0.228608		0.356755
	QCR9_At3g52730	YEDISVLGQRPVEE	unique	817.407	1113.59		1.13252	0.886878	0.980597	1.05792	1.13812	1.11814	0.88144	1.58678	1.0808	1	1.10473	1.18301		0.0715728	0.0241032	0.209928		0.237812
	UCRQ_At3g10860	AVVYALSPFQQK	also in UCRQ_At5g05370	675.874	647.351		1.06493	0.920485	1.01459	0.970671	1.11929	0.945276	0.879407	1.50442	1.37238	1	1.01175	1.25207		0.0423302	0.0542692	0.19019		0.872783
	UCRQ_At3g10860	IMTGLWK	also in UCRQ_At5g05370	424.739	604.345		0.967261	1.27711	0.755628	0.943816	1.15543	0.836819	1.85024	3.6296	2.97207	1	0.97869	2.8173		0.151427	0.0936143	0.519452		0.91049
Complex IV	ENOD93	AAAVAAVASAIPTVAAVR	unique	804.975	1055.62		1.02808	1.10579	0.866122	0	0	0.00528586	0.968911	1.48446	1.39101	1	0.00176195	1.28146		0.0705981	0.00176195	0.158586		0.000145403
	ENOD93	AAAVAAVASAIPTVAAVR	unique	536.986	713.43		1.15978	0.999894	0.840324	0	0	0	0.894454	1.58799	1.29042	1	0	1.25762		0.0922197	0	0.200877		0.000410408
	Cox2-AtMg00160	LLEVDNR	unique	429.738	632.3		0.969773	1.08368	0.946552	0.920825	1.06615	0.929716	0.910938	1.77204	1.48084	1	0.972232	1.38794		0.0423713	0.0470308	0.252882		0.683559
	Cox2-AtMg00160	VVVPAK	unique	306.708	315.203		0.955271	1.02571	1.01902	0.853056	1.0666	0.869393	0.956639	1.7804	1.45616	1	0.929682	1.39773		0.0224474	0.0686191	0.239586		0.385222
	Cox2-AtMg00160	LNQISILVQR	unique	592.362	715.446		0.96945	1.01672	1.01383	0.878726	0.970158	0.844413	0.918503	1.58798	1.35733	1	0.897765	1.28794		0.0152976	0.0375272	0.196352		0.0651669
	Cox5b-At3g15640	EELEAELEGR	unique	587.783	674.347		0.174201	0.752852	2.07295	1.65162	2.05097	1.94532	0.870945	1.73056	2.06326	1	1.88264	1.55492		0.561878	0.119467	0.355218		0.199218
	Cox5b-At3g15640	LDDIDFPEGPFGTK	also in Cox5b2-At1g80230	775.872	832.42		0.67334	0.994466	1.33219	1.1205	0.928774	0.864491	1.05414	2.09793	0.69105	1	0.971256	1.28104		0.190215	0.0768965	0.42168		0.895355
	Cox5b-At3g15640	EAPAIVK	unique	364.221	527.355		0.86863	1.03917	1.0922	1.03864	1.2625	1.19733	0.946452	2.29351	1.03791	1	1.16616	1.42596		0.0674455	0.0664743	0.434577		0.154189
	Cox5b2-At1g80230	EELQAELEGR	unique	587.291	674.347		0.558056	0.247166	2.19478	1.50416	1.4931	2.5144	2.47655	2.44319	2.26799	1	1.83722	2.39591		0.604092	0.338604	0.0646819		0.293253
	Cox5b2-At1g80230	EAPAVVK	unique	357.213	513.34		1.13778	1.06225	0.799966	0.740718	0.853291	0.797976	1.1404	2.142	0.898547	1	0.797328	1.39365		0.102366	0.0324987	0.380633		0.1322
	Cox-x2-At4g00860	LFGGTTPGTITNK	unique	653.854	730.409		0.73885	1.36909	0.892063	1.19425	1.23659	0.835717	1.18292	1.59079	1.25738	1	1.08885	1.34369		0.18977	0.127157	0.125402		0.717119
	Cox-x2-At4g00860	EWGAATEER	unique	524.738	733.348		0.907777	1.18959	0.902629	0.78299	0.969099	0.75743	0.986486	1.93458	1.41032	1	0.836506	1.44379		0.094809	0.0667056	0.274202		0.231253
	Cox-x2-At4g00860	LQAWPR	unique	385.719	529.288		0.911547	1.17614	0.912309	0.845642	1.13993	0.854816	1.32444	2.42228	2.00619	1	0.946797	1.91764		0.0880725	0.096604	0.319996		0.704855
	Cox-x2-At4g00860	VAGPPVVMNPISR	unique	668.874	1012.56		1.04549	1.07141	0.883092	0.816972	1.15996	0.892426	1.72745	3.57774	3.20243	1	0.956453	2.83587		0.0589308	0.104059	0.564704		0.734182
	Cox-x2-At1g01170	IFGGTTPGTVSNK	unique	639.838	702.378		0.711587	1.22823	1.06019	0.996583	1.13456	1.33562	1.08298	2.02343	1.29759	1	1.15559	1.468		0.152147	0.098435	0.28454		0.438971
	Cox-x2-At1g01170	TAGPPVVMNPISR	unique	669.864	1012.56		0.750285	1.2673	0.982416	1.03525	1.02822	1.08485	1.86892	4.42431	2.71477	1	1.04944	3.00267		0.149508	0.0178207	0.751592		0.75913
	Cox-x2-At1g01170	TAGPPVVM[+16]NPISR	unique	677.861	1028.56		1.17767	0.754985	1.06734	0.750967	1.14619	1.31806	0.389926	0.562345	0.341056	1	1.07174	0.431109		0.12658	0.167885	0.0671175		0.750128
	Cox5c-At2g47380	TFYDLLER	unique	528.772	808.42		0.943753	1.04184	1.01441	0.937077	0.9837	0.824744	0.888817	1.72256	1.31062	1	0.915174	1.30733		0.0292174	0.0471756	0.240685		0.201075
	Cox5c-3-At5g61310	MHHWNEQR	unique	379.838	732.342		0.841109	2.10165	0.0572442	0.756375	2.40623	0.564562	10.9953	22.25	11.4328	1	1.24239	14.8927		0.595491	0.58455	3.68082		0.785888
	Cox5c-3-At5g61310	VFYDLLER	unique	527.782	808.42		0.905165	1.08245	1.01238	0.748425	0.94992	0.860064	0.975645	1.73212	1.39028	1	0.852803	1.36602		0.0515508	0.0582798	0.218713		0.131476
	Cox6b-At1g22450	QDTSAKPVEVK	unique	401.219	571.345		1.01712	0.964517	1.01836	0.853152	0.965557	1.12199	0.973906	1.05419	0.927107	1	0.980233	0.985068		0.0177453	0.0779526	0.0371085		0.816885
	Cox6b-At1g22450	YVEYHR	unique	433.711	604.284		1.04359	0.952223	1.00419	0.987007	1.20574	1.01552	1.10186	1.67571	1.07846	1	1.06942	1.28534		0.026459	0.0686538	0.1953		0.398823
	Cox6b-At5g57815	ALC[+57]PGEWVDKWNEQR	also in Cox6b-At4g28060	629.965	772.368		0.859258	1.28812	0.852624	1.08976	1.06185	1.00746	1.14999	2.13946	1.49559	1	1.05302	1.59501		0.144072	0.024164	0.289926		0.735002
	Cox6a-At4g37830	NKEFPWGPDGLFEVK	unique	588.298	961.499		0.832233	1.33541	0.832358	0.847034	0.801833	0.776214	0.847149	3.70724	1.95366	1	0.80836	2.16935		0.167704	0.020703	0.832651		0.320106
	Cox6a-At4g37830	EFPWGPDGLFEVK	unique	760.875	961.499		0.990671	1.13638	0.872951	0.907097	0.981277	0.918482	1.48294	1.70469	1.32292	1	0.935619	1.50352		0.0761876	0.0230645	0.110689		0.463998
	Cox-At4g14570	GEGDWEEEWGEAYAGK	unique	906.871	695.336		2.05905	0.365719	0.57523	1.28066	0.0251986	0.4602	1.44481	2.4763	1.72098	1	0.588685	1.8807		0.532968	0.368069	0.308286		0.559919
	AT3G08950_HCC1	AAIGGPFSLIR	unique	551.324	846.483		0.871923	0.995468	1.13261	0.920784	1.0986	0.852212	0.934594	1.14359	1.39726	1	0.957198	1.15848		0.0752877	0.073419	0.133768		0.704833
	AT3G08950_HCC1	ENSGVDVVPVFISVDPER	unique	979.497	1158.62		0.53036	0.804746	1.66489	1.08503	2.43816	0.746161	0.0821655	4.05009	3.38613	1	1.42312	2.50613		0.341753	0.516865	1.22704		0.532198
	AT3G08950_HCC1	LIGLTGSPEEIK	unique	628.858	1030.54		0.910011	1.12973	0.960255	0.654283	1.00623	0.821521	0.890914	1.4585	1.31336	1	0.827343	1.22092		0.0664688	0.101639	0.170241		0.228169
	AT4G39740_HCC2	GPIIGGPFTLVSTENK	unique	815.446	1249.64		0.792537	1.50893	0.698535	0.856727	1.17199	1.38241	0.755466	1.39811	1.27507	1	1.13704	1.14288		0.255907	0.152755	0.196938		0.669526
	AT4G39740_HCC2	ILPVFVTLDPQR	unique	699.411	400.23		0.934643	0.995202	1.07016	0.738009	1.09868	0.820074	0.907228	1.25726	1.36889	1	0.885586	1.17779		0.0391925	0.109147	0.139068		0.379703
	AT2G16460_COX	AFLVDTLALVR	unique	609.366	886.536		1.00164	1.03099	0.967373	0.957413	0.870738	0.985034	0.801343	1.27634	1.11485	1	0.937728	1.06418		0.0183826	0.0344312	0.139442		0.185845
	AT2G16460_COX	SLEAQGVPSK	unique	508.275	331.198		1.06302	0.990665	0.946318	1.07159	0.846616	0.926092	0.863123	1.52915	1.26652	1	0.9481	1.2196		0.0340101	0.0658701	0.193691		0.52244
	AT2G16460_COX	IEMIQDSNLSK	unique	639.324	1035.51		1.34418	0.573216	1.0826	0.952992	0.0475645	0.220976	1.30568	5.03559	3.37641	1	0.407178	3.23923		0.226359	0.27746	1.07892		0.173155
	AT2G43780_COX5c	AVGGTDELQVAIDKFEGQK	unique	669.013	1035.55		1.332	0.761426	0.906569	0.419065	0.878705	1.07189	1.94072	2.54813	2.09824	1	0.789886	2.1957		0.171208	0.193615	0.181988		0.461857
Complex V	AT2G33040|Gammasubunit-ATP3	SVVVTLSSDK	unique	517.79	650.336		0.997009	0.958793	1.0442	0.67417	1.02244	0.928158	0.937198	0.987568	1.1341	1	0.874923	1.01962		0.0246995	0.104001	0.0590556		0.306919
	AT2G33040|Gammasubunit-ATP3	EVQFVIVGEK	unique	574.322	791.466		1.06146	0.93347	1.00507	0.820097	0.976526	0.878868	0.983554	1.08808	1.17925	1	0.89183	1.08363		0.0370348	0.0456199	0.0565357		0.139458
	AT2G33040|Gammasubunit-ATP3	NVEFDALR	unique	482.248	750.378		1.06796	1.05293	0.879114	0.738554	1.06299	0.999272	0.966827	1.02059	1.07846	1	0.933605	1.02196		0.0605984	0.0992449	0.0322323		0.598564
	AT2G33040|Gammasubunit-ATP3	QASITTELIEIISGASALEAAK	unique	739.406	904.473		1.26925	0.712232	1.01852	1.04045	0.986467	0.728154	1.06435	1.27111	1.47188	1	0.918357	1.26911		0.161064	0.09637	0.117646		0.686017
	f-ATP17	VTELPGYIK	unique	510.292	577.334		1.01339	0.998288	0.988321	0.777769	1.061	0.957838	0.924267	0.962171	0.992718	1	0.932203	0.959719		0.00728757	0.0827613	0.0197981		0.46029
	f-ATP17	STFSMETVK	unique	515.25	694.344		0.900471	1.05489	1.04464	0.523131	0.958691	1.04685	0.972805	1.01269	1.03847	1	0.842891	1.00799		0.0498525	0.161893	0.0191014		0.406177
	f-ATP17	GLDNYNEK	unique	476.722	782.332		0.986068	1.03303	0.980899	0.732057	1.15573	1.04716	1.09359	0.953421	0.952895	1	0.978314	0.999968		0.0165838	0.127055	0.0468107		0.87382
	ATP20-g-At2g19680.1	LVQLQSK	unique	408.253	603.346		0.935328	1.07669	0.987986	0.8673	1.22772	1.07749	0.960472	0.995496	0.995858	1	1.05751	0.983942		0.041246	0.104524	0.0117354		0.635779
	ATP20-g-At2g19680.1	QYIQEPATIEK	unique	660.346	658.377		1.107	0.948483	0.944515	0.906165	1.09015	0.889	0.959795	1.04025	1.03365	1	0.961771	1.01123		0.0535135	0.0643797	0.0257888		0.671623
	ATP20-g-AT4G26210	LASIPGR	unique	357.219	529.309		1.05303	1.05011	0.89686	0.961515	1.10685	1.06142	0.997974	0.985783	1.05111	1	1.04326	1.01162		0.0515767	0.0429245	0.0200536		0.554243
	ATP20-g-AT4G29480	HGTSYYR	unique	442.206	746.347		1.2256	0.779427	0.994975	1.45004	1.07081	1.24885	2.01098	0.785485	1.07534	1	1.25657	1.2906		0.128823	0.109542	0.36978		0.203801
	ATP20-g-AT4G29480	QYIQEPATVEK	unique	653.338	644.361		1.07813	1.00805	0.913815	0.916337	1.07991	0.985699	1.02981	1.07708	1.10584	1	0.993981	1.07091		0.0476053	0.0474002	0.0221658		0.932919
	ATP21-e-AT5G153203	ASAFGLGLVYGNMK	unique	714.371	881.455		0.834982	1.01009	1.15493	0.739452	1.09647	1.00442	1.10857	1.23882	1.40359	1	0.946781	1.25033		0.0924989	0.107016	0.0853585		0.725848
	ATP6-at2g07741	EQIGGLSGNVK	unique	551.299	731.405		1.06076	0.911306	1.02793	0.51343	0.9672	0.629307	0.967735	0.753001	0.800161	1	0.703312	0.840299		0.0453486	0.136118	0.0651562		0.107487
	ATP6-at2g07741	ALSLGIR	unique	365.235	545.341		1.06275	0.913198	1.02406	0.655163	0.955544	0.736652	0.903775	0.786936	0.789621	1	0.782453	0.826777		0.0448152	0.0896854	0.0385065		0.0958265
	6kDa-AT3G46430	LFDPWPVFFK	unique	648.345	637.371		1.06042	1.00236	0.937227	0.852317	0.98084	0.971566	0.990493	1.08987	1.06032	1	0.934908	1.0469		0.035581	0.041382	0.0294635		0.2989
	6kDa-AT3G46430	LTAGLTEEDAK	unique	574.296	933.452		0.822532	1.08837	1.0891	0.833943	1.27173	0.947505	0.986124	1.12015	1.08185	1	1.01773	1.06271		0.0887344	0.131164	0.0398561		0.916271
	FAD-AT2G21870	FQAAVDILR	unique	516.795	757.457		1.08344	1.03248	0.884079	0.808869	1.02705	1.03757	1.0383	1.04395	1.14311	1	0.95783	1.07512		0.0597979	0.0745423	0.0340319		0.681812
	FAD-AT2G21870	ITLDPEDPAAVK	unique	634.84	826.431		1.06145	1.02319	0.915359	0.822169	1.05727	0.923756	0.968832	0.962488	1.03323	1	0.934399	0.988184		0.0437383	0.0680771	0.022598		0.463006
	FAD-AT2G21870	GMDLLVAEFEK	unique	626.318	722.372		1.14691	0.87523	0.977858	0.92457	0.931807	0.860472	0.94648	1.10891	1.30777	1	0.905616	1.12105		0.0792052	0.0226687	0.104472		0.315827
	AT3G52300.1-ATP7	IADVAFK	unique	382.221	650.351		1.02451	1.019	0.956487	0.802863	1.02885	1.0061	1.0203	0.98249	1.06625	1	0.94594	1.02302		0.0218148	0.0718394	0.0242188		0.511324
	AT3G52300.1-ATP7	TIDWDGMAK	unique	518.742	822.345		1.01028	1.07635	0.91337	0.764317	0.89237	0.98637	0.993774	0.912294	1.05006	1	0.881019	0.985376		0.0473291	0.0643519	0.0399902		0.21061
	AT3G52300.1-ATP7	AFDEVNTQLQTK	unique	697.352	832.452		1.08294	0.989769	0.927287	0.750846	1.05576	0.9409	0.978333	1.02252	1.02833	1	0.915834	1.00973		0.0452243	0.0889076	0.0157873		0.446297
	AT3G52300.1-ATP7	FDALLVELK	unique	524.308	785.513		1.09592	0.944918	0.959161	0.823202	0.916136	0.946091	0.983548	1.04019	1.17645	1	0.895143	1.06673		0.0481363	0.0369952	0.0572448		0.159209
	AT5G08670.1-ATP2	FTQANSEVSALLGR	also in AT5G08680.1, AT5G08690.1, same function ATP sunthase beta subunit	746.891	1116.6		1.11766	0.913224	0.969119	0.843444	1.01975	0.937545	0.991839	1.07234	1.14809	1	0.933581	1.07076		0.0610013	0.0509347	0.0451124		0.450299
	AT5G08670.1-ATP2	IPSAVGYQPTLASDLGALQER	also in AT5G08680.1, AT5G08690.1, same function ATP sunthase beta subunit	729.387	673.363		1.16634	0.962275	0.871383	0.847624	1.01645	1.06541	1.06697	1.00683	1.05514	1	0.976496	1.04298		0.0872114	0.0659681	0.018395		0.840327
	AT5G08670.1-ATP2	QISELGIYPAVDPLDSTSR	also in AT5G08680.1, AT5G08690.1, same function ATP sunthase beta subunit	1031.03	775.394		1.16419	0.957845	0.877965	0.862681	0.983555	0.883817	1.01632	1.0228	1.03108	1	0.910017	1.0234		0.085272	0.0372715	0.00427275		0.388342
	AT5G13450.1-ATP5	NFLSLLAENGK	unique	603.33	831.457		1.08123	0.956227	0.962546	0.837006	0.879608	0.931683	0.894497	0.902436	1.07365	1	0.882765	0.95686		0.0406541	0.0273764	0.0584384		0.0750104
	AT5G13450.1-ATP5	VLDMSIR	unique	417.231	621.302		1.01751	1.07208	0.910417	0.783983	0.920918	1.03144	1.02884	0.966812	1.07798	1	0.912114	1.02454		0.0474811	0.0715709	0.0321622		0.364034
	AT5G47030.1--ATP16	LTVNFVLPYTSELTGK	unique	891.488	995.504		1.26302	0.85453	0.882452	0.73017	0.953531	1.06597	1.10178	1.09501	1.13716	1	0.916557	1.11132		0.131756	0.0986845	0.013069		0.638895
	AT5G47030.1--ATP16	GLAEFQQK	unique	460.745	750.378		1.0785	0.999033	0.922471	0.812765	1.08358	1.01828	0.999598	1.00351	1.06758	1	0.971539	1.02356		0.0450429	0.0815944	0.0220369		0.775316
	AT5G47030.1--ATP16	LASATTDLEK	unique	524.78	864.431		1.05207	0.996124	0.951802	0.815338	1.15514	1.00444	0.974752	1.0059	1.09714	1	0.99164	1.02593		0.029011	0.0983017	0.0367207		0.93891
	ATP1-ATMG01190	TGSIVDVPAGK	unique	522.29	372.224		1.08595	1.03497	0.879082	0.758097	1.10597	0.934934	1.00793	1.00068	1.03405	1	0.933	1.01422		0.0622242	0.100427	0.0101335		0.600949
	ATP1-ATMG01190	VVDAMGVPIDGK	unique	600.818	529.298		1.06951	1.09373	0.836763	0.762412	0.94176	0.981239	1.05145	0.954114	1.08908	1	0.895137	1.03155		0.0819175	0.0673338	0.0402118		0.37869
	ATP1-ATMG01190	LELAQYR	unique	446.748	650.362		1.0983	1.08549	0.816211	0.705386	1.122	1.05724	1.00793	0.979508	1.09451	1	0.961542	1.02732		0.0919689	0.129435	0.0345854		0.820532
	ATP1-AT2G07698	ELLIGDR	unique	408.235	573.335		1.04778	1.03377	0.918449	0.7945	1.06564	1.00044	1.01466	0.977193	1.00464	1	0.953526	0.99883		0.0409753	0.0817107	0.0111988		0.63792
	ATP1-AT2G07698	QMSLLLR	unique	430.755	601.403		1.07829	1.0465	0.875211	0.84114	0.867211	0.936705	0.998306	0.94166	1.07487	1	0.881685	1.00494		0.0630661	0.0285209	0.0385967		0.162561
	ATP1-AT2G07698	VGSAAQLK	unique	387.229	674.383		0.890268	1.11875	0.990987	0.843104	1.21476	1.11926	1.08197	1.0882	1.10727	1	1.05904	1.09248		0.0661093	0.111434	0.00761017		0.672251
	ATP15-AT1G51650	WADGKPQKPVLR	unique	465.602	837.53		1.01498	1.10967	0.875358	0.782278	1.05897	0.926997	1.0336	0.940844	1.04403	1	0.922747	1.00616		0.0680521	0.0799011	0.0327953		0.50252
	ATP4-ATMG00640	ESLVVLR	unique	408.253	387.271		1.00048	1.01348	0.986047	0.916831	1.08617	0.780309	1.0122	1.04799	1.08658	1	0.92777	1.04893		0.00792163	0.0884634	0.0214775		0.461712
	ATP8-ATMG00480	NQLLSHR	unique	434.243	625.378		0.967532	0.994121	1.03835	0.673837	1.13029	0.986593	1.12938	0.961829	1.03038	1	0.930238	1.04053		0.0206525	0.134745	0.0486335		0.63578
	ATP8-ATMG00480	DPNSLEDLLR	unique	586.301	645.357		1.05283	1.00404	0.943124	0.884768	1.072	0.717971	0.89896	0.915403	1.01471	1	0.89158	0.943025		0.031735	0.102257	0.0361558		0.368515
	ATP8-ATMG00480	NILYNISK	unique	482.777	737.419		0.997404	1.0604	0.942193	0.722892	1.08375	1.05302	0.981848	1.00546	1.04652	1	0.953222	1.01128		0.0341488	0.115506	0.0188939		0.717532
	ATP-IF1-AT5G04750	VLSEEER	unique	431.219	649.279		0.951927	1.13319	0.914882	0.983801	1.18848	1.16861	1.14287	1.06107	1.11284	1	1.11363	1.1056		0.0674488	0.0651665	0.023891		0.292359
	ATP-IF1-AT5G04750	ESMYIQK	unique	449.721	551.319		0.972996	1.04768	0.979324	0.81733	0.878565	0.956853	1.10632	0.908341	1.07597	1	0.884249	1.03021		0.0239098	0.0403769	0.0615618		0.0691909
	ATP_IF1-AT2G27730	AAENVFIK	unique	446.25	749.419		1.01085	1.05931	0.929842	0.904544	1.0575	1.0157	1.0201	1.01556	1.12121	1	0.992582	1.05229		0.0377658	0.0456421	0.0344854		0.90639
	ATP_IF1-AT2G27730	QGPGEQAAGSASEAK	unique	694.326	791.389		1.03717	0.972038	0.990792	0.916278	1.10505	0.890912	1.14018	1.05329	1.05916	1	0.970747	1.08421		0.0193579	0.0675494	0.0280352		0.698551
