## Supplementary material for "ENOD93 interacts with cytochrome c oxidase altering respiratory ATP production and root growth in plants": Table S3

### Sheet: Sheet1
Supplementary Table S3. Primer sequences used in the study
Primers	Sequence (5′–3′)
Cloning and genotyping
AtENOD93-GFwd	GGGGACAAGTTTGTACAAAAAAGCAGGCTATGGAAAATCGGTCAGAAATGGGTA
AtENOD93-GRev	GGGGACCACTTTGTACAAGAAAGCTGGGTTTATTTAGAGTCTTGCTGAACTTTCTT
AtENOD93-Fwd	ATGGAAAATCGGTCAGAAATGGGTA
AtENOD93-Rev	TTATTTAGAGTCTTGCTGAACTTTCTT
35S-Fwd	CTATCCTTCGCAAGACCCTTC
pB2GW7-Fwd	CCGTGAAGACTGGCGAACA
atenod93-LP	ATCGGTCAGAAATGGGTAACC
atenod93-RP	CGAAGAAGACTGCAACAGAGG
LBb1.3	ATTTTGCCGATTTCGGAAC
TDNA-Seq LB-R	CGAGCCGAAACTTCCAAACA
RT-qPCR
AtENOD93-qFwd	CACAGTAGCTGCCGTTCGTA
AtENOD93-qRev	AAGAACGCAGCGATAGAAGC
Act-Fwd	TGCACCGCCAGAGAGAAAAT
Act-Rev	TGAGGGATGCAAGGATTGATC
